# The BirdsPlus Index, a novel method for assessing site-level conservation values

**DOI:** 10.1101/2025.10.14.682393

**Authors:** Eliot T. Miller, Jeffery L. Larkin, Anna M. Matthews, Michael Parr, Grant Van Horn, James J. Giocomo, Daniel J. Lebbin

## Abstract

While there is growing interest in sustainable management practices to mitigate the biodiversity impacts of agriculture, logging, and other critical societal needs, implementation of such practices is often hindered by a lack of cost-effective, fine-scale metrics that directly link management actions to conservation outcomes. We introduce the BirdsPlus Index (BPI), a novel, scalable approach that integrates monitoring data, remote sensing, and conservation-weighted species scores to quantify deviations of observed site scores from spatiotemporally explicit expectations. Using nearly 29,000 recordings from the Macaulay Library, we generated *acoustic checklists* with the Merlin and BirdNET sound identification models under multiple detection thresholds. We matched these acoustic checklists with species-specific conservation values (BirdsPlus species scores), then trained random forest models to predict total, site-level biodiversity (the sum of these species scores) given environmental and effort covariates. The resulting model also enabled us to map expected BirdsPlus site scores across the landscape.

These scores integrate information on species’ conservation status, ecological roles, and phylogenetic and functional uniqueness. BPI was calculated as the residual between observed and expected site scores, thereby providing a direct site-level measure of conservation value. Across 30 sites, we found that BPI values were consistent across acoustic models and detection thresholds, with high-scoring sites supporting regionally uncommon breeders and habitat specialists. While acoustic- and observer-based (eBird) models showed differing spatial patterns, both aligned with known ecological drivers such as urban density, elevation, and wetland cover. Our results demonstrate that acoustic checklists can be used to model expected biodiversity over time and space, and that the BPI provides a robust, interpretable metric for evaluating the ecological integrity of local sites. Beyond its immediate application to conservation planning, this framework lays the foundation for global, real-time biodiversity monitoring that leverages automated acoustic classifiers, citizen science, and remote sensing to integrate conservation value into development and management decisions.
