## Supplemental Table 1 for "The BirdsPlus Index, a novel method for assessing site-level conservation values"

### Sheet: conglomerate_PI_table
Feature Name	Feature Description	mean_Merlin_025	mean_Merlin_05	mean_Merlin_09	mean_Merlin_custom	mean_BirdNET_025	mean_BirdNET_05	mean_BirdNET_09	mean_ebird_NA	average importance
effort_hrs	Effort Hours [h]	0.0868325	0.0961742	0.100376	0.0947462	0.0989807	0.0756814	0.0274687	0.0258842	0.075768
day_of_year	Day of Year	0.0160364	0.0233707	0.0288463	0.0221258	0.0159549	0.0191137	0.0220466	0.000752954	0.0185309
cci	Checklist Calibration Index	NA	NA	NA	NA	NA	NA	NA	0.0134366	0.0134366
solar_noon_diff	Checklist Midpoint (Hours From Solar Noon)	0.00890904	0.0100866	0.0103119	0.00665396	0.00300251	0.00714903	0.035098	0.00156041	0.0103464
road_density_c5	Local roads	0.00546878	0.00974424	0.0166027	0.00949198	0.00670086	0.0130767	0.0142257	0.000772384	0.00951042
hours_of_day	Time of Day	0.00966514	0.0122258	0.00982523	0.00930823	0.00276348	0.00264774	0.0043233	0.00410718	0.00685826
ntl_mean	Nighttime Lights (mean)	0.00271386	0.00485012	0.00550907	0.00591684	0.00208925	0.00662423	0.0058567	0.000497048	0.00425714
ACI_sum	Sum of Acoustic Complexity Index	0.00461603	0.00627427	0.00456567	0.00229756	0.000292681	-0.000397518	0.00245022	NA	0.00287127
ntl_sd	Nighttime Lights (SD)	0.00162519	0.00215722	0.00193967	0.0019536	0.000493651	0.000729138	0.000233874	0.000325491	0.00118223
elevation_30m_median	Elevation 30m (median)	0.00116733	0.00156716	0.00127084	0.000440298	0.00156821	0.00193849	0.00121246	0.000186752	0.00116894
EAS	Entropy of the Average Spectrum	0.00110258	0.00118076	0.000484447	0.000353917	0.000888175	0.00107731	0.00247526	NA	0.00108035
elevation_250m_median	Elevation 250m (median)	0.00125617	0.00141452	0.000811303	0.000331067	0.00160214	0.00140125	0.000921317	0.000316797	0.00100682
road_density_c3	Secondary roads	0.000975628	0.00141964	0.00161044	0.000648584	0.000315468	0.000670357	0.00120768	0.000452475	0.000912534
mcd12q1_lccs1_c22_pland	Sparse Forests (% cover)	0.000561395	0.000623288	0.000379015	0.000390826	0.00118842	0.00133667	0.00219444	0.000140875	0.000851867
effort_distance_km	Effort Distance [km]	0	-2.77556e-17	-5.55112e-17	5.55112e-17	0	0	0	0.00667034	0.000833793
gsw_c2_pland	Seasonal water (% cover)	0.000560977	0.000850097	0.000561612	0.000302164	0.000402449	0.000510752	0.000772545	0.00217111	0.000766463
mcd12q1_lccs1_c21_ed	Open Forests (edge density)	0.000337431	0.000461684	0.000448713	0.000427771	0.00070026	0.00171989	0.00179661	1.86172e-05	0.000738871
eastness_90m_median	Eastness 90m (median)	0.000562191	0.0005944	0.000278434	0.000262094	0.00030552	0.000813118	0.00292448	7.7494e-05	0.000727216
eastness_1km_sd	Eastness 1km (SD)	0.000417424	0.000715166	0.000483778	0.000216567	0.000331511	0.00114779	0.000806848	0.000359728	0.000559851
northness_90m_median	Northness 90m (median)	0.000600646	0.000825905	0.000426537	0.000247508	0.000386987	0.000793051	0.000941561	0.000203369	0.000553195
gsw_c2_ed	Seasonal water (edge density)	0.000421617	0.00049706	0.000269474	0.000166922	0.000270411	0.000795058	0.000673064	0.00096147	0.000506884
mcd12q1_lccs1_c21_pland	Open Forests (% cover)	0.000235988	0.000191672	4.56535e-05	-2.60687e-05	0.000838742	0.000952647	0.001523	3.46351e-05	0.000474533
eastness_90m_sd	Eastness 90m (SD)	0.000595483	0.000583859	0.000337439	0.000194798	-1.90538e-05	0.000511257	0.001009	0.000450069	0.000457857
northness_90m_sd	Northness 90m (SD)	0.000605935	0.000519703	0.000346751	1.31548e-05	0.000288624	0.000753353	0.000694524	0.000367709	0.000448719
elevation_250m_sd	Elevation 250m (SD)	0.000506323	0.000298059	0.000275666	3.77101e-05	0.000201168	0.000740505	0.000823653	0.000575659	0.000432343
northness_1km_median	Northness 1km (median)	0.000443242	0.000705536	0.000348622	0.000160498	0.000355791	0.000467403	0.000786143	0.000144723	0.000426495
gsw_c3_pland	Seasonal water (% cover)	0.000372252	0.000501272	0.00036758	0.000350378	0.000237268	0.000242363	0.000577338	0.000310972	0.000369928
northness_1km_sd	Northness 1km (SD)	0.000267565	0.000550503	6.48933e-05	0.000113987	0.000345376	0.000406239	0.000939758	0.000143923	0.000354031
mcd12q1_lccs1_c22_ed	Sparse Forests (edge density)	0.000319271	0.000304366	0.00020109	0.000245862	0.00032866	0.000451092	0.000750302	8.67707e-05	0.000335927
mcd12q1_lccs1_c14_pland	Deciduous Broadleaf Forests (% cover)	0.000102818	6.56496e-05	0.000276323	-6.36655e-05	0.00097896	0.00062471	0.000423006	2.90515e-05	0.000304607
eastness_1km_median	Eastness 1km (median)	0.000462708	0.00070582	0.000121846	0.000183583	0.000162437	0.000327023	0.000352414	0.00010297	0.00030235
elevation_30m_sd	Elevation 30m (SD)	0.000402479	0.00049595	0.000132362	-7.13005e-05	2.20888e-05	0.000278553	0.00070092	0.000418118	0.000297396
gsw_c3_ed	Seasonal water (edge density)	0.000362109	0.000400802	0.00032479	0.000225416	0.000178745	0.000224867	0.000213756	0.000121233	0.000256465
mcd12q1_lccs1_c31_pland	Dense Herbaceous (% cover)	0.000246928	0.000411747	0.000369537	0.000172254	0.000119339	0.00011041	0.00035224	-2.73422e-07	0.000222773
mcd12q1_lccs1_c31_ed	Dense Herbaceous (edge density)	0.000240135	0.000193561	0.000117269	0.00012362	6.19141e-05	5.99745e-05	0.00085826	1.94368e-05	0.000209271
road_density_c2	Primary roads	0.000144139	0.000292896	0.000316851	0.000325398	0.000186285	0.000116163	0.000127806	3.83533e-05	0.000193486
road_density_c1	Highways	0.000144493	0.000315594	0.000220437	0.000146981	4.58392e-05	8.85821e-05	0.000380134	5.23216e-05	0.000174298
astwbd_c3_pland	Lakes (% cover)	4.23812e-05	8.70514e-05	1.29129e-05	2.23071e-05	0.000139881	0.000129222	0.000719367	8.92941e-05	0.000155302
mcd12q1_lccs2_c36_ed	Herbaceous Croplands (edge density)	5.01123e-05	0.00011613	0.000255005	4.78682e-05	4.58443e-05	0.000137994	0.000314657	-5.51129e-06	0.000120262
mcd12q1_lccs2_c36_pland	Herbaceous Croplands (% cover)	3.29669e-05	2.09044e-05	0.000195988	9.14215e-05	0.000154234	0.000109317	0.000352983	-1.43042e-05	0.000117939
mcd12q1_lccs1_c14_ed	Deciduous Broadleaf Forests (edge density)	0.000312173	0.000483106	5.26932e-05	6.96031e-05	-0.00020589	-6.50705e-05	0.000162478	6.94359e-05	0.000109816
shoreline_emu_physical_c14_density	Mesohaline-Oxic-Moderate to Cool	7.39799e-08	-2.54316e-08	1.74006e-05	-1.47816e-06	1.98949e-05	0.000111173	0.000659005	5.31514e-07	0.000100822
year	Year	6.55736e-05	0.000112087	3.59047e-05	1.15718e-05	0.000237525	-1.45831e-06	0.0002347	0.000100591	9.95617e-05
mcd12q1_lccs1_c15_pland	Mixed Broadleaf/Needleleaf Forests (% cover)	1.6836e-05	3.98914e-05	-4.38161e-05	1.68422e-06	0.000110954	0.000279511	0.000320689	2.08468e-05	9.33244e-05
astwbd_c3_ed	Lakes (edge density)	7.70456e-05	5.24106e-05	5.48886e-05	4.61986e-05	4.79033e-05	9.09554e-05	0.0001802	4.82465e-05	7.47311e-05
mcd12q1_lccs2_c25_ed	Forest/Cropland Mosaics (edge density)	6.74598e-05	0.000104516	8.72498e-05	1.08508e-05	4.86862e-05	6.24719e-05	0.000153079	3.42348e-06	6.72172e-05
mcd12q1_lccs2_c25_pland	Forest/Cropland Mosaics (% cover)	6.25074e-05	7.63609e-05	6.81607e-05	3.6795e-05	1.1804e-05	0.000121786	0.000132776	1.44412e-05	6.55789e-05
intertidal_c1_pland	Intertidal (% cover)	2.59925e-06	7.17523e-06	1.31283e-06	1.56143e-05	0.000160206	0.000112618	3.68907e-05	6.60905e-05	5.03134e-05
shoreline_chlorophyll_mean	Chlorophyll Concentration [g/1000L] (mean)	-1.63416e-06	2.20927e-05	9.93827e-06	1.16359e-05	6.31995e-05	0.000131675	4.30735e-05	1.17758e-05	3.64696e-05
mcd12q1_lccs1_c11_ed	Evergreen Needleleaf Forests (edge density)	-2.25613e-07	7.61198e-06	-5.47244e-06	-3.84781e-06	1.37824e-05	3.32837e-05	0.000226882	-9.80105e-06	3.27767e-05
shoreline_erodibility_c4_density	High	-1.88028e-06	-7.60745e-07	1.60082e-05	-7.43273e-06	2.15971e-05	4.89378e-05	0.000106519	7.91493e-05	3.27672e-05
mcd12q1_lccs3_c50_pland	Herbaceous Wetlands (% cover)	4.7154e-05	4.74628e-05	2.09208e-05	5.05222e-05	-8.07885e-06	-4.20357e-05	-4.34163e-05	0.000176685	3.11518e-05
num_observers	Number of Observers	-1.05143e-05	2.098e-05	2.51078e-05	3.29558e-05	1.54119e-05	2.29489e-05	9.57728e-05	2.4551e-05	2.84017e-05
mcd12q1_lccs1_c11_pland	Evergreen Needleleaf Forests (% cover)	7.05594e-07	1.67386e-05	2.66401e-05	1.57586e-06	2.37002e-05	3.43205e-05	0.000128418	-8.26748e-06	2.79789e-05
island	Island ID	5.30078e-06	-1.23855e-06	-9.20187e-06	1.01575e-05	3.39416e-05	7.25604e-05	7.88408e-05	1.14468e-05	2.52259e-05
shoreline_sinuosity_mean	Sinuosity (mean)	5.08253e-06	3.87332e-05	1.03327e-05	9.06745e-07	3.87543e-05	1.75287e-05	4.02546e-05	1.46596e-05	2.07815e-05
astwbd_c2_ed	River (edge density)	2.27747e-05	-3.22995e-07	2.86989e-05	1.00247e-05	4.58064e-05	5.73401e-05	1.62801e-05	-2.25379e-05	1.9758e-05
mcd12q1_lccs1_c15_ed	Mixed Broadleaf/Needleleaf Forests (edge density)	3.63957e-05	3.00115e-05	-0.000114591	2.61323e-05	2.35017e-05	1.27763e-05	0.00013187	1.09353e-05	1.96289e-05
shoreline_chlorophyll_sd	Chlorophyll Concentration [g/1000L] (SD)	1.56314e-05	-2.82753e-06	1.74092e-05	-1.54875e-05	3.45245e-05	2.21146e-05	4.35792e-05	2.56948e-05	1.75798e-05
mcd12q1_lccs3_c50_ed	Herbaceous Wetlands (edge density)	2.51302e-05	-2.75246e-06	2.23683e-05	2.63531e-05	6.77554e-06	-1.2838e-06	-3.99049e-05	9.75195e-05	1.67757e-05
shoreline_turbidity_mean	Turbidity [1/m] (mean)	1.56992e-05	-3.85068e-06	4.39928e-06	-2.31668e-06	4.44386e-05	2.80218e-05	2.89181e-05	1.17846e-05	1.58868e-05
mcd12q1_lccs1_c32_ed	Sparse Herbaceous (edge density)	7.20292e-06	-8.25075e-07	3.75315e-05	2.01302e-05	3.33497e-06	5.99251e-05	-1.5559e-06	-1.10293e-07	1.57042e-05
intertidal_c1_ed	Intertidal (edge density)	2.87134e-06	-2.76351e-07	-3.72236e-06	4.50706e-06	9.6003e-06	-4.68756e-06	1.9007e-05	9.43139e-05	1.52017e-05
shoreline_outflow_density_sd	Outflow Density (SD)	1.54804e-06	6.6089e-06	-5.31034e-06	2.24865e-06	1.36007e-05	2.68685e-05	6.6843e-05	1.35971e-06	1.42209e-05
road_density_c4	Tertiary roads	3.15498e-05	4.16404e-06	3.14518e-05	8.01832e-05	-2.12574e-05	-2.94419e-05	-5.13106e-06	1.26312e-05	1.30187e-05
shoreline_erodibility_c2_density	Low	-1.29018e-06	1.00993e-07	3.3178e-06	1.24001e-06	3.31355e-06	4.63555e-05	4.63879e-05	4.79123e-07	1.24881e-05
astwbd_c2_pland	River (% cover)	2.64794e-05	2.33537e-05	3.49518e-05	3.0809e-07	1.79584e-05	2.38095e-05	-1.12367e-05	-1.82524e-05	1.21715e-05
mcd12q1_lccs1_c32_pland	Sparse Herbaceous (% cover)	1.92549e-05	1.15832e-05	4.04743e-05	1.85212e-05	8.51337e-06	5.78148e-06	-2.52151e-05	6.29493e-06	1.0651e-05
shoreline_turbidity_sd	Turbidity [1/m] (SD)	-1.30992e-06	-9.04866e-07	9.79838e-06	-1.28818e-06	7.30677e-06	3.72227e-06	5.54131e-05	6.90892e-06	9.95581e-06
mcd12q1_lccs1_c13_ed	Deciduous Needleleaf Forests (edge density)	2.1897e-06	-9.19471e-09	6.45185e-06	-6.17052e-06	1.52236e-05	1.51075e-05	3.81646e-05	-3.04097e-06	8.48957e-06
mcd12q1_lccs1_c13_pland	Deciduous Needleleaf Forests (% cover)	3.1397e-06	1.04461e-05	1.57703e-05	-6.43874e-06	-3.19265e-05	3.85914e-05	3.24908e-05	-4.16226e-06	7.23885e-06
shoreline_tidal_range_sd	Tidal Range [m] (SD)	-9.32776e-06	-3.99754e-06	3.40913e-06	-9.67073e-06	7.94752e-06	3.34656e-05	1.25888e-05	2.00029e-05	6.80223e-06
shoreline_slope_sd	Slope [%] (SD)	9.62276e-06	1.1002e-05	1.99507e-05	1.46749e-05	3.40745e-05	-3.29345e-06	-3.69214e-05	-1.87847e-07	6.11526e-06
mcd12q1_lccs3_c27_ed	Woody Wetlands (edge density)	-1.67892e-06	-1.91046e-05	-1.41947e-05	-1.17854e-05	2.31481e-05	4.6756e-06	3.31317e-05	1.57562e-05	3.74348e-06
shoreline_waveheight_mean	Wave Height [m] (mean)	1.01347e-05	-1.18105e-07	1.1581e-05	1.23586e-06	1.34923e-05	-1.08185e-05	5.44888e-06	-1.54832e-06	3.67597e-06
shoreline_outflow_density_mean	Outflow Density (mean)	1.87657e-05	-1.28837e-07	7.63201e-06	5.27065e-06	-1.19647e-06	1.02828e-05	-8.96258e-06	-2.33173e-06	3.66644e-06
mcd12q1_lccs1_c1_ed	Barren (edge density)	-4.09295e-06	-1.69247e-05	-9.85371e-06	3.08788e-06	6.57755e-06	1.9174e-05	3.34777e-05	-2.79915e-06	3.58084e-06
shoreline_emu_physical_c4_density	Euhaline-Oxic-Moderate	-4.90007e-06	6.55037e-06	5.49959e-06	5.63816e-06	-5.53227e-06	9.30815e-06	6.00071e-06	2.13658e-06	3.08765e-06
astwbd_c1_ed	Ocean (edge density)	4.13026e-07	8.87307e-07	-8.48662e-07	8.56127e-06	2.42639e-05	-1.85399e-05	-1.3222e-05	2.06243e-05	2.76741e-06
mcd12q1_lccs1_c16_ed	Mixed Broadleaf Evergreen/Deciduous Forests (edge density)	1.63672e-06	5.55112e-17	-1.54958e-06	7.285e-06	-5.9653e-07	-3.92434e-07	3.45645e-06	1.75799e-07	1.25193e-06
mcd12q1_lccs1_c16_pland	Mixed Broadleaf Evergreen/Deciduous Forests (% cover)	3.00084e-06	-2.77556e-17	-3.02389e-06	6.49587e-06	2.14869e-07	-4.63592e-07	2.59556e-06	1.1043e-06	1.24049e-06
shoreline_erodibility_c1_density	Non	-4.84071e-06	-8.19618e-07	2.05973e-05	2.0082e-06	5.2712e-06	-3.39419e-07	-7.85859e-06	-6.96751e-06	8.81355e-07
shoreline_emu_physical_n	Number of EMU Classes	1.53075e-07	1.45806e-06	2.20079e-06	-1.29086e-07	2.83043e-07	-5.87216e-07	-1.49615e-07	-4.03369e-07	3.53211e-07
shoreline_erodibility_n	Number of Shoreline Erodibility Classes	-8.22587e-09	1.49628e-06	8.77765e-07	1.01867e-06	-6.90275e-07	6.25274e-07	1.3925e-07	-2.27915e-06	1.47449e-07
has_shoreline	Has Shoreline	3.93228e-07	-4.09235e-07	1.19077e-06	-1.08796e-09	-1.95213e-09	-2.64797e-07	-5.17124e-07	1.62113e-07	6.89897e-08
shoreline_waveheight_sd	Wave Height [m] (SD)	0	-5.55112e-17	0	5.55112e-17	1.95216e-07	0	0	-8.96472e-09	2.32814e-08
mcd12q1_lccs1_c12_ed	Evergreen Broadleaf Forests (edge density)	0	0	0	5.55112e-17	0	0	0	8.21113e-08	1.02639e-08
shoreline_erodibility_c3_density	Medium	0	-2.77556e-17	0	0	0	0	0	2.08552e-08	2.6069e-09
mcd12q1_lccs1_c2_pland	Permanent Snow and Ice (% cover)	0	0	0	1.11022e-16	2.77556e-17	0	0	0	1.73472e-17
shoreline_emu_physical_c19_density	Polyhaline-Highly Oxic-Superchilled	0	0	0	1.11022e-16	2.77556e-17	0	0	0	1.73472e-17
mcd12q1_lccs1_c43_pland	Sparse Shrublands (% cover)	0	0	0	5.55112e-17	5.55112e-17	0	0	0	1.38778e-17
mcd12q1_lccs1_c255_ed	Unclassified (edge density)	0	0	0	1.11022e-16	0	0	0	0	1.38778e-17
mcd12q1_lccs1_c42_ed	Shrubland/Grassland Mosaics (edge density)	0	0	0	1.11022e-16	0	0	0	0	1.38778e-17
shoreline_emu_physical_c2_density	Euhaline-Hypoxic-Moderate to Cool	0	0	0	1.11022e-16	0	0	0	0	1.38778e-17
shoreline_emu_physical_c20_density	Polyhaline-Hypoxic-Cold	0	0	0	1.11022e-16	0	0	0	0	1.38778e-17
mcd12q1_lccs1_c255_pland	Unclassified (% cover)	0	0	0	5.55112e-17	2.77556e-17	0	0	0	1.04083e-17
mcd12q1_lccs1_c42_pland	Shrubland/Grassland Mosaics (% cover)	0	0	0	5.55112e-17	2.77556e-17	0	0	0	1.04083e-17
shoreline_emu_physical_c22_density	Polyhaline-Oxic-Very Cold	0	0	0	5.55112e-17	2.77556e-17	0	0	0	1.04083e-17
mcd12q1_lccs1_c2_ed	Permanent Snow and Ice (edge density)	0	0	0	5.55112e-17	0	0	0	0	6.93889e-18
mcd12q1_lccs3_c51_ed	Tundra (edge density)	0	0	0	5.55112e-17	0	0	0	0	6.93889e-18
mcd12q1_lccs3_c51_pland	Tundra (% cover)	0	0	0	0	5.55112e-17	0	0	0	6.93889e-18
shoreline_emu_physical_c15_density	Mesohaline-Oxic-Very Cold	0	-2.77556e-17	0	5.55112e-17	2.77556e-17	0	0	0	6.93889e-18
shoreline_emu_physical_c6_density	Euhaline-Oxic-Superchilled	0	-2.77556e-17	0	5.55112e-17	2.77556e-17	0	0	0	6.93889e-18
mcd12q1_lccs1_c43_ed	Sparse Shrublands (edge density)	0	2.77556e-17	0	0	2.77556e-17	0	0	0	6.93889e-18
shoreline_emu_physical_c11_density	Mesohaline-Highly Oxic-Very Cold	0	2.77556e-17	0	0	2.77556e-17	0	0	0	6.93889e-18
shoreline_emu_physical_c10_density	Euhaline-Severely Hypoxic-Very Cold	0	-2.77556e-17	0	5.55112e-17	0	0	0	0	3.46945e-18
shoreline_emu_physical_c16_density	Mesohaline-Severely Hypoxic-Very Cold	0	-2.77556e-17	0	5.55112e-17	0	0	0	0	3.46945e-18
shoreline_emu_physical_c18_density	Polyhaline-Anoxic-Very Cold	0	-2.77556e-17	0	0	5.55112e-17	0	0	0	3.46945e-18
shoreline_emu_physical_c9_density	Euhaline-Severely Hypoxic-Cold	0	-2.77556e-17	0	5.55112e-17	0	0	0	0	3.46945e-18
mcd12q1_lccs1_c41_ed	Dense Shrublands (edge density)	0	0	0	0	2.77556e-17	0	0	0	3.46945e-18
shoreline_emu_physical_c23_density	Polyhaline-Severely Hypoxic-Cold	0	0	0	0	2.77556e-17	0	0	0	3.46945e-18
mcd12q1_lccs1_c41_pland	Dense Shrublands (% cover)	0	-2.77556e-17	0	0	2.77556e-17	0	0	0	0
mcd12q1_lccs2_c35_ed	Natural Herbaceous/Croplands Mosaics (edge density)	0	-2.77556e-17	0	0	2.77556e-17	0	0	0	0
mcd12q1_lccs2_c35_pland	Natural Herbaceous/Croplands Mosaics (% cover)	0	-2.77556e-17	0	0	2.77556e-17	0	0	0	0
shoreline_emu_physical_c13_density	Mesohaline-Oxic-Cold	0	-2.77556e-17	0	0	2.77556e-17	0	0	0	0
shoreline_emu_physical_c7_density	Euhaline-Oxic-Very Cold	0	-2.77556e-17	-5.55112e-17	5.55112e-17	2.77556e-17	0	0	0	-3.85186e-34
shoreline_emu_physical_c1_density	Euhaline-Highly Oxic-Superchilled	0	-2.77556e-17	0	0	0	0	0	0	-3.46945e-18
shoreline_emu_physical_c21_density	Polyhaline-Oxic-Cold	0	-5.55112e-17	0	0	2.77556e-17	0	0	0	-3.46945e-18
shoreline_emu_physical_c5_density	Euhaline-Oxic-Moderate to Cool	0	-2.77556e-17	-5.55112e-17	0	5.55112e-17	0	0	0	-3.46945e-18
shoreline_emu_physical_c8_density	Euhaline-Oxic-Warm to Very Warm	0	-5.55112e-17	0	0	0	0	0	0	-6.93889e-18
shoreline_emu_physical_c3_density	Euhaline-Oxic-Cold	0	-5.55112e-17	-5.55112e-17	0	0	0	0	0	-1.38778e-17
mcd12q1_lccs1_c12_pland	Evergreen Broadleaf Forests (% cover)	0	-2.77556e-17	0	5.55112e-17	2.77556e-17	0	0	-2.85342e-07	-3.56678e-08
shoreline_emu_physical_c12_density	Mesohaline-Hypoxic-Cold	5.60873e-07	2.44624e-06	-1.37173e-06	-5.23288e-07	1.02169e-06	-2.72707e-06	-1.61555e-06	1.82791e-06	-4.76167e-08
shoreline_emu_physical_c17_density	Polyhaline-Anoxic-Cold	0	-2.77556e-17	0	3.867e-08	-7.71115e-07	0	0	-1.22904e-07	-1.06919e-07
mcd12q1_lccs3_c27_pland	Woody Wetlands (% cover)	-9.43982e-06	-2.26309e-05	-1.31624e-05	-8.50639e-06	1.10258e-05	-5.28653e-06	2.25138e-05	4.40015e-06	-2.63579e-06
shoreline_slope_mean	Slope [%] (mean)	3.40186e-05	1.43136e-05	-3.67125e-05	1.08135e-05	-7.10196e-06	-1.5996e-06	-6.3214e-05	-3.12214e-06	-6.57557e-06
astwbd_c1_pland	Ocean (% cover)	7.24918e-06	-2.66803e-06	-1.96305e-05	-1.73128e-05	-2.8624e-06	1.04999e-05	-4.95078e-05	1.26813e-05	-7.69389e-06
shoreline_tidal_range_mean	Tidal Range [m] (mean)	9.17822e-06	8.99325e-06	1.09061e-05	1.37428e-05	-1.61648e-05	-1.15711e-05	-7.92159e-05	-7.57248e-08	-8.02589e-06
shoreline_sinuosity_sd	Sinuosity (SD)	2.37842e-06	8.23427e-06	2.42983e-06	5.11722e-07	-1.4755e-05	-3.69895e-05	-4.32661e-05	6.84192e-07	-1.00965e-05
mcd12q1_lccs1_c1_pland	Barren (% cover)	-1.35165e-05	-2.01117e-05	-4.21707e-05	-1.03294e-05	8.24854e-06	-5.43733e-06	-4.77287e-06	-2.63054e-06	-1.13401e-05
