## Supplemental Table 2 for "The BirdsPlus Index, a novel method for assessing site-level conservation values"

### Sheet: conglomerate_BPI_table
park.id	park.size	latitude	longitude	Merlin_025	Merlin_05	Merlin_09	Merlin_custom	BirdNET_025	BirdNET_05	BirdNET_09	eBird	number.recordings	number.checklists
15842	3.5089e+06	40.602	-73.9261	2.27277	1.35482	1.08391	1.20353	-0.152596	0.306886	0.469102	2.91486	23	11
7603	1.53851e+06	43.3079	-77.7438	1.04583	0.604174	0.252829	0.0999624	-0.509008	-0.61359	-0.760998	7.08597	25	2
34793	1.87572e+06	40.8018	-77.9428	3.36788	1.76961	0.552482	1.56173	0.121869	0.235824	0.24869	-1.07133	24	5
38958	2.5075e+06	40.4101	-80.3911	3.25368	2.43465	1.55584	2.1504	0.887805	0.181411	-0.215605	-3.60374	29	2
41843	197543	40.3397	-80.1102	1.77436	0.883872	0.460599	1.12029	0.340089	0.252677	-0.0797227	0.807906	31	8
36987	2.52532e+06	42.018	-80.3754	1.56806	1.44715	1.02412	1.34316	0.494672	0.296656	-0.0786985	-0.876172	44	7
17206	655978	40.9532	-73.702	1.23729	1.02813	0.479826	0.925533	0.735554	0.424933	0.140018	-0.0584262	73	13
40075	222474	42.0471	-79.923	2.20378	1.97142	0.814444	1.17308	0.533382	0.136674	-0.118192	-1.99048	33	6
41044	2.41464e+06	39.727	-76.0758	1.41745	0.770496	0.510694	0.582633	0.463146	0.538776	0.162436	0.219337	63	10
23807	479863	41.0256	-72.15	0.937859	0.424539	0.390234	0.372523	0.396669	0.39036	0.421621	1.17982	77	9
6432	1.36283e+06	39.8872	-75.2597	1.28989	0.787033	0.321845	0.619996	0.228123	0.0735292	-0.0234761	-0.230171	72	24
41732	449046	40.0995	-75.6027	1.00389	0.200945	0.155897	0.0586014	-0.484885	-0.306927	-0.192713	1.81646	33	4
35837	363082	40.038	-75.2662	1.24155	0.540433	0.507524	0.64653	0.716743	0.494611	-0.0383811	-2.64655	68	6
37048	2.84519e+06	40.1418	-75.3463	1.38356	0.731645	0.273488	0.375038	-0.167472	-0.0835563	-0.396012	-0.730879	21	6
37074	918468	39.8045	-76.2855	-0.0322195	0.229305	0.156899	0.334221	0.322187	0.326782	0.251816	-0.683151	26	12
14146	2.63737e+06	40.8627	-73.8791	0.161737	0.0204512	0.124384	0.00872926	-0.0182058	0.0155612	-0.130587	0.249544	147	16
15479	1.93704e+06	40.661	-73.9692	-0.695697	-0.51351	0.212804	0.0767076	0.383505	0.624117	0.664851	-0.760995	73	25
6845	2.45202e+06	40.4332	-79.9056	-0.246762	-0.102864	-0.00371902	0.0319283	0.249292	0.219773	0.147125	-1.51238	34	10
15904	3.39729e+06	40.7837	-73.9653	-0.0546478	-0.24451	0.207039	0.393204	0.297258	0.330464	0.229828	-2.77335	39	13
11172	2.62022e+06	38.6431	-77.2342	0.464858	0.322641	-0.14565	0.269607	0.624475	-0.178615	-0.117077	-3.06313	49	7
642	763671	39.1649	-76.9582	-0.473041	-0.526615	-0.583482	0.0498687	1.99938	0.919834	-0.551538	-3.24565	24	7
6764	874149	40.0301	-75.0093	0.131997	-0.414637	-0.274269	-0.336188	0.274863	-0.137339	-0.120914	-1.88234	33	8
30320	235011	42.1294	-80.0185	-0.526277	-0.481339	-0.620713	-0.905849	0.206805	-0.140781	-0.269302	-0.0929656	24	1
31463	1.89883e+06	42.1258	-79.9305	-0.872412	-0.331559	-0.285205	-0.228601	0.343933	0.0101077	0.106363	-1.73157	31	3
30519	2.12346e+06	40.1722	-75.7105	0.259533	-0.0899057	-0.410869	-0.324265	-0.328714	-0.118565	-0.154282	-3.92356	37	4
39267	165745	41.992	-79.7075	-1.60121	-0.940846	-0.306232	-0.493733	-0.220163	-0.340373	-0.364373	-1.01558	21	3
31313	3.01791e+06	40.0114	-76.6522	-1.06617	-0.84962	-0.634939	-0.486554	-0.00348226	-0.159171	-0.278729	-3.36021	32	5
16539	1.66728e+06	41.1834	-73.8936	-1.17051	-1.01399	-0.48511	-0.741942	-0.921089	-0.602957	-0.226584	-1.96667	51	17
16623	947582	40.6975	-73.2725	-2.97748	-2.11488	-1.4652	-2.07886	-1.89963	-1.32142	-0.717949	1.67168	57	10
13212	667458	41.0758	-73.7565	-1.89362	-1.58511	-0.954143	-1.37982	-1.40451	-0.703233	-0.378192	-4.02671	34	2
